# Host oxidative stress primes mycobacteria for rapid antibiotic resistance evolution

**DOI:** 10.1101/2025.11.19.689367

**Authors:** Evan Pepper-Tunick, Vivek Srinivas, Fred D. Mast, Song Li, Sagan Russ, Weston Hanson, Amy D. Zamora, Wei-Ju Wu, Matthew Silcocks, Dang Thi Minh Ha, Sarah J. Dunstan, Thuong Nguyen Thuy Thuong, Serdar Turkarslan, John D. Aitchison, Mario L. Arrieta-Ortiz, Nitin S. Baliga

## Abstract

The rapid emergence of multidrug-resistant *Mycobacterium tuberculosis* (Mtb) threatens global TB control, yet the mechanisms enabling rapid evolution of drug resistance in Mtb remain poorly understood. Here we reveal that pre-existing mutations in oxidative stress response genes create permissive genomic backgrounds that accelerate high-level isoniazid resistance (INH^R^) without fitness costs, challenging the paradigm that resistance mutations always precede their fitness compensatory adaptations. Using *M. smegmatis* mc^2^155 (Msm) as a model, we show that brief exposure to sublethal INH (2× IC_50_) enriches for "low-level resistance and tolerance" (LLRT) mutants in a single step. These LLRT mutants, particularly those with *ohrR* loss-of-function mutations, acquire high-level resistance (> 500× IC_50_) at 6-fold higher rates than wildtype, primarily through otherwise-deleterious mycothiol biosynthesis mutations that become tolerable in the oxidative stress-buffered background. Crucially, we demonstrate that sublethal oxidative stress alone, mimicking host immune pressure, nearly tripled the rate of INH resistance evolution in Msm. Bayesian analysis of 1,578 clinical Mtb isolates from Vietnam confirmed that mutations in oxidative stress response genes were significantly associated with the emergence of INH^R^ strains (*p-value* = 1.09×10^-7^). Independently, reanalysis of genome-wide CRISPRi screens revealed that the OSR network and high Bayes probability genes are functionally associated with treatment escape and survival with multiple antibiotics, including isoniazid, rifampicin, ethambutol, bedaquiline, vancomycin, clarithromycin, linezolid, and streptomycin. Our findings that host-imposed oxidative stress and inadequate drug penetration may synergistically prime Mtb populations for rapid resistance evolution suggest that targeting pre-resistance mechanisms, such as oxidative stress defenses, could help slow the emergence of antibiotic resistance in tuberculosis.
