## Supplemental Table S2 for "Host oxidative stress primes mycobacteria for rapid antibiotic resistance evolution"

### Sheet: S2-OSR-network-Sig-BP-loci-fill
Locus	BP	FDR p-value	Role in antibiotic resistance or the OSR	Supporting Literature
katG	0.857988	0	Catalase-peroxidase required for INH activation; mutations/downregulation cause INH resistance and alter oxidative stress response.	Pym et al. 2001; Rouse et al. 1995; Sherman et al. 1999
papA4	0.571429	1.85229e-06	Polyketide-associated acyltransferase involved in lipid metabolism; not directly linked to antibiotic resistance or OSR in the literature.	NA
Rv3767c	0.538462	1.70513e-05	Uncharacterized conserved protein; no clear reports linking it to AMR or OSR.	NA
pafA	0.538462	1.70513e-05	Pup ligase involved in proteasomal degradation; contributes to stress survival and protein quality control but not directly established in canonical drug resistance.	Darwin et al. (proteasome/pup literature); Rustad et al. 2014 (regulatory context)
cfp2	0.518519	7.1283e-05	Secreted low molecular-weight antigen; loss-of-function mutations proposed to alter host immune recognition and indirectly affect bacterial survival.	Webb et al. 1998; Torres Ortiz et al. 2021
Rv0324	0.506849	0.000219616	Predicted regulatory protein/TF with limited functional characterization; no direct link to antibiotic resistance or OSR reported.	NA
whiB4	0.5	0.000237553	Redox-responsive transcription factor (WhiB family); implicated in oxidative stress response modulation.	Rustad et al. 2014; Singh et al. 2007
Rv2466c	0.5	0.000237553	Probable oxidoreductase/enzymatic function suggested by annotation (Rv2466c family); limited direct evidence linking to AMR or OSR.	NA
yrbE4A	0.5	0.000237553	Membrane-associated protein (lipid transport/uptake family); no direct evidence for role in antibiotic resistance or oxidative stress response.	NA
bfrB	0.5	0.000237553	Bacterioferritin: iron storage and protection from iron-mediated oxidative damage; contributes to oxidative stress resilience.	Pablos-Méndez et al. 1997; general bacterioferritin literature
moaD1	0.5	0.000237553	Involved in molybdopterin biosynthesis; not directly associated with antibiotic resistance or OSR in current literature.	NA
Rv0238	0.5	0.000237553	TetR-like transcriptional regulator predicted to influence furA/katG expression and oxidative stress genes; dysregulation could affect katG and redox balance.	Williams et al. 2007; Turkarslan et al. 2015
Rv2136c	0.458333	0.00293267	Putative undecaprenyl pyrophosphate phosphatase; implicated in cell-envelope functions and protection against nitrosative/oxidative stress.	Ehrt & Schnappinger 2009
trcR	0.44	0.00827359	Two-component response regulator (TrcR) family; no direct, well-established connection to antibiotic resistance or OSR in the literature.	NA
sirA	0.4375	0.00952496	Putative transcriptional regulator; limited functional data tying it to AMR or OSR.	NA
hspX	0.428571	0.0147874	Alpha-crystallin-like heat-shock protein (HspX): stress-induced chaperone; part of dormancy/stress responses but not directly a canonical AMR gene.	Rustad et al. 2014; Minch et al. 2015
sigH	0.428571	0.0147874	Alternative sigma factor controlling oxidative and heat-shock responses; modulates expression of thioredoxins, catalase-peroxidase pathways and influences redox homeostasis.	Minch et al. 2015; Cioetto-Mazzabò et al. 2022
whiB3	0.428571	0.0147874	Redox-sensitive regulator controlling lipid metabolism and response to ROS/RNS; implicated in regulating furA and influencing katG expression indirectly.	Singh et al. 2007; Rustad et al. 2014
Rv2581c	0.409091	0.0392569	Uncharacterized protein; appears repeatedly in datasets but no direct literature linking it to AMR or OSR.	NA
mesT-Rv3177	0.462687	0.00229706	Intergenic region between mesT and Rv3177; no specific reports linking this intergenic site to AMR or OSR.	NA
aftC-msrB	0.6	0	Intergenic region adjacent to aftC (arabinan biosynthesis) and msrB (methionine sulfoxide reductase). msrB is involved in repair of oxidized methionine and thus contributes to OSR; if msrB is affected, could impact oxidative stress resilience.	msrB role in OSR (general Msr literature); aftC roles in cell wall biosynthesis (Belanger et al. 1996)
oxyR-ahpC	0.666667	0	Intergenic regulatory region controlling ahpC expression (alkyl hydroperoxide reductase), compensation for KatG loss and central to peroxide defense; strongly associated with INH resistance modulation.	Sherman et al. 1999; Saikolappan et al. 2014
Rv0349-dnaK	0.416667	0.0271354	Intergenic region near dnaK (major chaperone) and Rv0349; dnaK is a general stress chaperone upregulated by oxidative/heat stress, but no direct canonical AMR link.	Rustad et al. 2014; Minch et al. 2015
Rv3767c-Rv3768	0.444444	0.00658879	Intergenic region; no specific reports linking it to AMR or OSR.	NA
pknH-embR	0.714286	0	Kinase regulator intergenic region; pknH regulates EmbR and thereby can alter embAB expression affecting ethambutol resistance; cross-resistance effects may impact INH evolution.	Sharma et al. 2006; Belanger et al. 1996; Turkarslan et al. 2015
katG-furA	0.8	0	Intergenic region between katG and furA that controls katG expression; central to INH activation and oxidative stress regulation.	Pym et al. 2001; Sherman et al. 1999
canA-cysD	0.428571	0.0147874	Intergenic region near canA (carbonic anhydrase) and cysD (sulfate assimilation); cysD participates in sulfur metabolism relevant for thiol biosynthesis but no direct AMR/OSR evidence for this intergenic site.	NA
Rv3672c-Rv3673c	1	0	Intergenic region; no specific literature linking this region to antibiotic resistance or OSR.	NA
