## Supplemental Table S1 for "Host oxidative stress primes mycobacteria for rapid antibiotic resistance evolution"

ID	POS	1ST_REF_BASE	ALT	CHANGE	EFFECT	IMPACT	CLASS	CODON	AA_CHANGE	SAMTOOLS_FREQ	VARIANT_CALLERS	VARIANT_FREQS	VARIANT_READS	FREQ	F1	msm.new.locus	msm.locus.tag	msm.gene	msm.protein.id	mtb.locus.tag	mtb.gene.name	fident	alnlen	mismatch	gapopen	qstart	qend	tstart	evalue	bits
31_3C	4861785	T	T	C	NON_SYNONYMOUS_CODING	MODERATE	MISSENSE	gAg/gGg	E177G	100.0%	varscan:gatk:samtools	100%:100.0%:100.0%	NA:251:242	100	100.0%	LJ00_23535	MSMEG_4757	fas1	WP_011730064.1	Rv2524c	fas	0.818	3088	558	0	1	3088	1	0	5190
LLR-INH-B-12-plus	2464022	C	C	T	NON_SYNONYMOUS_CODING	MODERATE	MISSENSE	gGc/gAc	G105D	99.52%	varscan:gatk:samtools	99.53%:97.57%:99.52%	NA:258:231	99.53	99.52%	LJ00_11835	MSMEG_2380	mfs1	WP_003893748.1	Rv2994	NA	0.588	389	159	0	1	389	1	7.739999999999998e-148	466
LLR-INH-G-16-plus	522540	G	G	GC	FRAME_SHIFT	HIGH	NONE	cca/ccCa	P4P?	98.75%	varscan:gatk	82.73%:98.75%	NA:431	98.75	82.73%	LJ00_02225	MSMEG_0448	ohrR_1	WP_011726951.1	NA	NA	NA	NA	NA	NA	NA	NA	NA	NA	NA
LLR-INH-G-8-plus	522540	G	GCCCCCC	GCCCCCCC	FRAME_SHIFT	HIGH	NONE	cca/ccCa	P4P?	86.73%	varscan:gatk:samtools	83.74%:99.0%:86.73%	NA:440:249	99	86.73%	LJ00_02225	MSMEG_0448	ohrR_1	WP_011726951.1	NA	NA	NA	NA	NA	NA	NA	NA	NA	NA	NA
LLR-INH-H-4-plus	6691166	T	TGG	TG	FRAME_SHIFT	HIGH	NONE	gag/	E50	96.92%	varscan:gatk:samtools	93.03%:100.0%:96.92%	NA:420:230	96.92	96.92%	LJ00_32820	MSMEG_6641	ntaA_5	WP_011731420.1	NA	NA	NA	NA	NA	NA	NA	NA	NA	NA	NA
LLR-INH-H-44-minus	6691166	T	TGG	TG	FRAME_SHIFT	HIGH	NONE	gag/	E50	95.77%	varscan:gatk:samtools	91.52%:98.73%:95.77%	NA:260:219	98.73	95.77%	LJ00_32820	MSMEG_6641	ntaA_5	WP_011731420.1	NA	NA	NA	NA	NA	NA	NA	NA	NA	NA	NA
LLR-INH-H-8-plus	6691166	T	TGG	TG	FRAME_SHIFT	HIGH	NONE	gag/	E50	98.6%	varscan:gatk:samtools	96.67%:100.0%:98.6%	NA:310:224	98.6	98.6%	LJ00_32820	MSMEG_6641	ntaA_5	WP_011731420.1	NA	NA	NA	NA	NA	NA	NA	NA	NA	NA	NA
ohrR-anc	522540	G	GCCCCCC	GCCCCCCC	FRAME_SHIFT	HIGH	NONE	cca/ccCa	P4P?	84.9%	varscan:gatk:samtools	85%:99.83%:84.9%	NA:637:249	99.83	84.9%	LJ00_02225	MSMEG_0448	ohrR_1	WP_011726951.1	NA	NA	NA	NA	NA	NA	NA	NA	NA	NA	NA
ohrR-L1	522540	G	GCCCCCC	GCCCCCCC	FRAME_SHIFT	HIGH	NONE	cca/ccCa	P4P?	90.2%	varscan:gatk:samtools	85.68%:99.54%:90.2%	NA:465:249	99.54	90.2%	LJ00_02225	MSMEG_0448	ohrR_1	WP_011726951.1	NA	NA	NA	NA	NA	NA	NA	NA	NA	NA	NA
ohrR-L1	4269626	T	T	TCTCGACGAC	CODON_INSERTION	MODERATE	NONE	gag/gagGTCGTCGAG	E138EVVE	99.63%	varscan:gatk	54.44%:99.63%	NA:304	99.63	54.44%	LJ00_20770	MSMEG_4189	mshC	WP_011729628.1	Rv2130c	mshC	0.789	414	87	0	1	412	1	4.539999999999999e-234	716
ohrR-L1	6443120	G	G	C	NON_SYNONYMOUS_CODING	MODERATE	MISSENSE	cGc/cCc	R352P	60.0%	varscan:gatk	29.03%:60.0%	NA:72	60	29.03%	LJ00_31565	MSMEG_6386	MSMEG_6386	WP_014878631.1	Rv3792	aftA	0.685	611	192	0	8	617	29	1.54e-282	868
ohrR-L10	522540	G	G	GC	FRAME_SHIFT	HIGH	NONE	cca/ccCa	P4P?	100.0%	varscan:gatk	84.66%:100.0%	NA:563	84.66	84.66%	LJ00_02225	MSMEG_0448	ohrR_1	WP_011726951.1	NA	NA	NA	NA	NA	NA	NA	NA	NA	NA	NA
ohrR-L10	1013806	A	ACCCCCC	ACCCCC	FRAME_SHIFT	HIGH	NONE	cgc/	R11	93.83%	varscan:gatk:samtools	97.35%:99.18%:93.83%	NA:393:246	99.18	93.83%	LJ00_04630	MSMEG_0933	mshA	WP_011727296.1	Rv0486	mshA	0.759	437	102	0	8	432	42	9.679999999999999e-219	673
ohrR-L10	6336575	G	G	C	INTERGENIC	MODIFIER	NONE	NA	NA	66.67%	varscan:gatk	42.86%:66.67%	NA:74	66.67	42.86%	NA	NA	NA	NA	NA	NA	NA	NA	NA	NA	NA	NA	NA	NA	NA
ohrR-L11	522540	G	G	GC	FRAME_SHIFT	HIGH	NONE	cca/ccCa	P4P?	99.5%	varscan:gatk	82.2%:99.5%	NA:438	99.5	82.2%	LJ00_02225	MSMEG_0448	ohrR_1	WP_011726951.1	NA	NA	NA	NA	NA	NA	NA	NA	NA	NA	NA
ohrR-L11	1013806	A	ACCCCCC	ACCCCC	FRAME_SHIFT	HIGH	NONE	cgc/	R11	94.63%	varscan:gatk:samtools	95.15%:99.65%:94.63%	NA:309:245	99.65	94.63%	LJ00_04630	MSMEG_0933	mshA	WP_011727296.1	Rv0486	mshA	0.759	437	102	0	8	432	42	9.679999999999999e-219	673
ohrR-L12	522540	G	G	GC	FRAME_SHIFT	HIGH	NONE	cca/ccCa	P4P?	99.81%	varscan:gatk	83.01%:99.81%	NA:551	99.81	83.01%	LJ00_02225	MSMEG_0448	ohrR_1	WP_011726951.1	NA	NA	NA	NA	NA	NA	NA	NA	NA	NA	NA
ohrR-L12	1014421	A	A	AC	FRAME_SHIFT	HIGH	NONE	ggt/Cggt	G216R?	100.0%	varscan:gatk	86.96%:100.0%	NA:310	86.96	86.96%	LJ00_04630	MSMEG_0933	mshA	WP_011727296.1	Rv0486	mshA	0.759	437	102	0	8	432	42	9.679999999999999e-219	673
ohrR-L12	283389	A	A	G	NON_SYNONYMOUS_CODING	MODERATE	MISSENSE	tTc/tCc	F12S	100.0%	varscan:gatk:samtools	100%:100.0%:100.0%	NA:459:251	100	100.0%	LJ00_01255	MSMEG_0250	mmpL3	WP_011726778.1	Rv0206c	mmpL3	0.608	1013	370	0	1	1013	1	0	1219
ohrR-L2	522540	G	GCCCCCC	GCCCCCCC	FRAME_SHIFT	HIGH	NONE	cca/ccCa	P4P?	86.83%	varscan:gatk:samtools	83.66%:99.49%:86.83%	NA:634:248	99.49	86.83%	LJ00_02225	MSMEG_0448	ohrR_1	WP_011726951.1	NA	NA	NA	NA	NA	NA	NA	NA	NA	NA	NA
ohrR-L2	4269649	T	TCGGTCGCGGCG	TCGGTCGCGGCGGTCGCGGCG	CODON_INSERTION	MODERATE	NONE	gtc/gtCGCCGCGACc	V127VAAT	56.64%	varscan:gatk:samtools	57.69%:100.0%:56.64%	NA:313:236	57.69	56.64%	LJ00_20770	MSMEG_4189	mshC	WP_011729628.1	Rv2130c	mshC	0.789	414	87	0	1	412	1	4.539999999999999e-234	716
ohrR-L3	522540	G	G	GC	FRAME_SHIFT	HIGH	NONE	cca/ccCa	P4P?	99.58%	varscan:gatk	83.94%:99.58%	NA:510	99.58	83.94%	LJ00_02225	MSMEG_0448	ohrR_1	WP_011726951.1	NA	NA	NA	NA	NA	NA	NA	NA	NA	NA	NA
ohrR-L3	4269672	C	CGGGGG	CGGGGGG	FRAME_SHIFT	HIGH	NONE	ctg/ctgC	L121L?	88.7%	varscan:gatk:samtools	83.33%:100.0%:88.7%	NA:323:241	88.7	88.7%	LJ00_20770	MSMEG_4189	mshC	WP_011729628.1	Rv2130c	mshC	0.789	414	87	0	1	412	1	4.539999999999999e-234	716
ohrR-L4	522540	G	G	GC	FRAME_SHIFT	HIGH	NONE	cca/ccCa	P4P?	100.0%	varscan:gatk	81.76%:100.0%	NA:514	81.76	81.76%	LJ00_02225	MSMEG_0448	ohrR_1	WP_011726951.1	NA	NA	NA	NA	NA	NA	NA	NA	NA	NA	NA
ohrR-L4	3986021	A	AT	ATT	FRAME_SHIFT	HIGH	NONE	cat/cAat	H137Q?	94.92%	varscan:gatk:samtools	93.09%:100.0%:94.92%	NA:284:244	94.92	94.92%	LJ00_19470	MSMEG_3917	MSMEG_3917	WP_003895371.1	NA	NA	NA	NA	NA	NA	NA	NA	NA	NA	NA
ohrR-L4	4269672	C	CGGGGG	CGGGGGG	FRAME_SHIFT	HIGH	NONE	ctg/ctgC	L121L?	86.21%	varscan:gatk:samtools	80.87%:100.0%:86.21%	NA:336:234	86.21	86.21%	LJ00_20770	MSMEG_4189	mshC	WP_011729628.1	Rv2130c	mshC	0.789	414	87	0	1	412	1	4.539999999999999e-234	716
ohrR-L5	522540	G	G	GC	FRAME_SHIFT	HIGH	NONE	cca/ccCa	P4P?	100.0%	varscan:gatk	85.36%:100.0%	NA:517	85.36	85.36%	LJ00_02225	MSMEG_0448	ohrR_1	WP_011726951.1	NA	NA	NA	NA	NA	NA	NA	NA	NA	NA	NA
ohrR-L5	4269626	T	T	TCTCGACGAC	CODON_INSERTION	MODERATE	NONE	gag/gagGTCGTCGAG	E138EVVE	99.31%	varscan:gatk	59.04%:99.31%	NA:310	99.31	59.04%	LJ00_20770	MSMEG_4189	mshC	WP_011729628.1	Rv2130c	mshC	0.789	414	87	0	1	412	1	4.539999999999999e-234	716
ohrR-L6	522540	G	G	GC	FRAME_SHIFT	HIGH	NONE	cca/ccCa	P4P?	99.75%	varscan:gatk	81.68%:99.75%	NA:429	99.75	81.68%	LJ00_02225	MSMEG_0448	ohrR_1	WP_011726951.1	NA	NA	NA	NA	NA	NA	NA	NA	NA	NA	NA
ohrR-L6	1014421	A	A	AC	FRAME_SHIFT	HIGH	NONE	ggt/Cggt	G216R?	99.59%	varscan:gatk	87.65%:99.59%	NA:257	99.59	87.65%	LJ00_04630	MSMEG_0933	mshA	WP_011727296.1	Rv0486	mshA	0.759	437	102	0	8	432	42	9.679999999999999e-219	673
ohrR-L6	283389	A	A	G	NON_SYNONYMOUS_CODING	MODERATE	MISSENSE	tTc/tCc	F12S	100.0%	varscan:gatk:samtools	100%:100.0%:100.0%	NA:300:244	100	100.0%	LJ00_01255	MSMEG_0250	mmpL3	WP_011726778.1	Rv0206c	mmpL3	0.608	1013	370	0	1	1013	1	0	1219
ohrR-L7	522540	G	G	GC	FRAME_SHIFT	HIGH	NONE	cca/ccCa	P4P?	100.0%	varscan:gatk	79.96%:100.0%	NA:578	79.96	79.96%	LJ00_02225	MSMEG_0448	ohrR_1	WP_011726951.1	NA	NA	NA	NA	NA	NA	NA	NA	NA	NA	NA
ohrR-L7	1014421	A	ACCCCC	ACCCCCC	FRAME_SHIFT	HIGH	NONE	ggt/Cggt	G216R?	85.6%	varscan:gatk:samtools	87.5%:99.67%:85.6%	NA:321:246	99.67	85.6%	LJ00_04630	MSMEG_0933	mshA	WP_011727296.1	Rv0486	mshA	0.759	437	102	0	8	432	42	9.679999999999999e-219	673
ohrR-L7	283389	A	A	G	NON_SYNONYMOUS_CODING	MODERATE	MISSENSE	tTc/tCc	F12S	99.57%	varscan:gatk:samtools	99.69%:99.72%:99.57%	NA:388:244	99.72	99.57%	LJ00_01255	MSMEG_0250	mmpL3	WP_011726778.1	Rv0206c	mmpL3	0.608	1013	370	0	1	1013	1	0	1219
ohrR-L8	522540	G	G	GC	FRAME_SHIFT	HIGH	NONE	cca/ccCa	P4P?	99.76%	varscan:gatk	84.35%:99.76%	NA:462	99.76	84.35%	LJ00_02225	MSMEG_0448	ohrR_1	WP_011726951.1	NA	NA	NA	NA	NA	NA	NA	NA	NA	NA	NA
ohrR-L8	1014421	A	ACCCCC	ACCCCCC	FRAME_SHIFT	HIGH	NONE	ggt/Cggt	G216R?	89.3%	varscan:gatk:samtools	88.44%:99.5%:89.3%	NA:215:222	99.5	89.3%	LJ00_04630	MSMEG_0933	mshA	WP_011727296.1	Rv0486	mshA	0.759	437	102	0	8	432	42	9.679999999999999e-219	673
ohrR-L8	1395254	C	C	G	INTERGENIC	MODIFIER	NONE	NA	NA	68.09%	varscan:gatk	50%:68.09%	NA:53	68.09	50%	NA	NA	NA	NA	NA	NA	NA	NA	NA	NA	NA	NA	NA	NA	NA
ohrR-L9	522540	G	G	GC	FRAME_SHIFT	HIGH	NONE	cca/ccCa	P4P?	100.0%	varscan:gatk	82.31%:100.0%	NA:408	82.31	82.31%	LJ00_02225	MSMEG_0448	ohrR_1	WP_011726951.1	NA	NA	NA	NA	NA	NA	NA	NA	NA	NA	NA
ohrR-L9	1013806	A	ACCCCCC	ACCCCC	FRAME_SHIFT	HIGH	NONE	cgc/	R11	96.17%	varscan:gatk:samtools	97.85%:100.0%:96.17%	NA:283:235	97.85	96.17%	LJ00_04630	MSMEG_0933	mshA	WP_011727296.1	Rv0486	mshA	0.759	437	102	0	8	432	42	9.679999999999999e-219	673
ohrR-s1	522540	G	GCCCCCC	GCCCCCCC	FRAME_SHIFT	HIGH	NONE	cca/ccCa	P4P?	87.8%	varscan:gatk:samtools	83.33%:99.43%:87.8%	NA:573:249	99.43	87.8%	LJ00_02225	MSMEG_0448	ohrR_1	WP_011726951.1	NA	NA	NA	NA	NA	NA	NA	NA	NA	NA	NA
ohrR-s1	1013806	A	ACCCCCC	ACCCCC	FRAME_SHIFT	HIGH	NONE	cgc/	R11	92.15%	varscan:gatk:samtools	94.39%:100.0%:92.15%	NA:366:246	94.39	92.15%	LJ00_04630	MSMEG_0933	mshA	WP_011727296.1	Rv0486	mshA	0.759	437	102	0	8	432	42	9.679999999999999e-219	673
ohrR-s10	522540	G	G	GC	FRAME_SHIFT	HIGH	NONE	cca/ccCa	P4P?	100.0%	varscan:gatk	82.36%:100.0%	NA:547	82.36	82.36%	LJ00_02225	MSMEG_0448	ohrR_1	WP_011726951.1	NA	NA	NA	NA	NA	NA	NA	NA	NA	NA	NA
ohrR-s10	1013806	A	ACCCCCC	ACCCCC	FRAME_SHIFT	HIGH	NONE	cgc/	R11	94.21%	varscan:gatk:samtools	95.81%:100.0%:94.21%	NA:398:245	95.81	94.21%	LJ00_04630	MSMEG_0933	mshA	WP_011727296.1	Rv0486	mshA	0.759	437	102	0	8	432	42	9.679999999999999e-219	673
ohrR-s10	2657058	C	C	A	NON_SYNONYMOUS_CODING	MODERATE	MISSENSE	Ggc/Tgc	G71C	100.0%	varscan:gatk:samtools	100%:100.0%:100.0%	NA:329:242	100	100.0%	LJ00_12805	MSMEG_2573	MSMEG_2573	WP_003893928.1	NA	NA	NA	NA	NA	NA	NA	NA	NA	NA	NA
ohrR-s11	522540	G	G	GC	FRAME_SHIFT	HIGH	NONE	cca/ccCa	P4P?	100.0%	varscan:gatk	84.38%:100.0%	NA:615	84.38	84.38%	LJ00_02225	MSMEG_0448	ohrR_1	WP_011726951.1	NA	NA	NA	NA	NA	NA	NA	NA	NA	NA	NA
ohrR-s11	1013806	A	A	AC	FRAME_SHIFT	HIGH	NONE	cgc/cCgc	R11P?	99.72%	varscan:gatk	87.03%:99.72%	NA:375	99.72	87.03%	LJ00_04630	MSMEG_0933	mshA	WP_011727296.1	Rv0486	mshA	0.759	437	102	0	8	432	42	9.679999999999999e-219	673
ohrR-s11	3112761	C	CAAA	CAA	FRAME_SHIFT	HIGH	NONE	ttt/	F92	95.2%	varscan:gatk:samtools	96.62%:98.35%:95.2%	NA:249:232	98.35	95.2%	LJ00_15125	MSMEG_3039	xlnD_1	WP_011728773.1	Rv1260	NA	0.402	368	217	0	5	368	3	6.439999999999999e-72	246
ohrR-s11	1747246	G	G	A	NON_SYNONYMOUS_CODING	MODERATE	MISSENSE	gCg/gTg	A288V	100.0%	varscan:gatk:samtools	100%:100.0%:100.0%	NA:203:244	100	100.0%	LJ00_08255	MSMEG_1652	metC	WP_003893059.1	Rv3340	metC	0.837	438	71	0	2	439	8	9.719999999999999e-250	763
ohrR-s12	522540	G	G	GC	FRAME_SHIFT	HIGH	NONE	cca/ccCa	P4P?	99.61%	varscan:gatk	83.43%:99.61%	NA:550	99.61	83.43%	LJ00_02225	MSMEG_0448	ohrR_1	WP_011726951.1	NA	NA	NA	NA	NA	NA	NA	NA	NA	NA	NA
ohrR-s12	1014514	G	GCCCCC	GCCCC	FRAME_SHIFT	HIGH	NONE	ccc/	P246	91.91%	varscan:gatk:samtools	91.07%:99.67%:91.91%	NA:335:238	99.67	91.91%	LJ00_04630	MSMEG_0933	mshA	WP_011727296.1	Rv0486	mshA	0.759	437	102	0	8	432	42	9.679999999999999e-219	673
ohrR-s2	522540	G	G	GC	FRAME_SHIFT	HIGH	NONE	cca/ccCa	P4P?	100.0%	varscan:gatk	84.4%:100.0%	NA:489	84.4	84.4%	LJ00_02225	MSMEG_0448	ohrR_1	WP_011726951.1	NA	NA	NA	NA	NA	NA	NA	NA	NA	NA	NA
ohrR-s2	1013806	A	ACCCCCC	ACCCCC	FRAME_SHIFT	HIGH	NONE	cgc/	R11	91.84%	varscan:gatk:samtools	94.89%:99.4%:91.84%	NA:361:249	99.4	91.84%	LJ00_04630	MSMEG_0933	mshA	WP_011727296.1	Rv0486	mshA	0.759	437	102	0	8	432	42	9.679999999999999e-219	673
ohrR-s3	522540	G	GCCCCCC	GCCCCCCC	FRAME_SHIFT	HIGH	NONE	cca/ccCa	P4P?	84.77%	varscan:gatk:samtools	84.89%:99.83%:84.77%	NA:634:249	99.83	84.77%	LJ00_02225	MSMEG_0448	ohrR_1	WP_011726951.1	NA	NA	NA	NA	NA	NA	NA	NA	NA	NA	NA
ohrR-s3	1013806	A	ACCCCCC	ACCCCCCC	FRAME_SHIFT	HIGH	NONE	cgc/cCgc	R11P?	86.89%	varscan:gatk:samtools	85.42%:99.48%:86.89%	NA:387:246	99.48	86.89%	LJ00_04630	MSMEG_0933	mshA	WP_011727296.1	Rv0486	mshA	0.759	437	102	0	8	432	42	9.679999999999999e-219	673
ohrR-s4	522540	G	G	GC	FRAME_SHIFT	HIGH	NONE	cca/ccCa	P4P?	100.0%	varscan:gatk	83.13%:100.0%	NA:465	83.13	83.13%	LJ00_02225	MSMEG_0448	ohrR_1	WP_011726951.1	NA	NA	NA	NA	NA	NA	NA	NA	NA	NA	NA
ohrR-s4	1013806	A	ACCCCCC	ACCCCC	FRAME_SHIFT	HIGH	NONE	cgc/	R11	94.17%	varscan:gatk:samtools	95.53%:99.66%:94.17%	NA:311:243	99.66	94.17%	LJ00_04630	MSMEG_0933	mshA	WP_011727296.1	Rv0486	mshA	0.759	437	102	0	8	432	42	9.679999999999999e-219	673
ohrR-s5	522540	G	GCCCCCC	GCCCCCCC	FRAME_SHIFT	HIGH	NONE	cca/ccCa	P4P?	85.0%	varscan:gatk:samtools	78.14%:99.69%:85.0%	NA:363:249	99.69	85.0%	LJ00_02225	MSMEG_0448	ohrR_1	WP_011726951.1	NA	NA	NA	NA	NA	NA	NA	NA	NA	NA	NA
ohrR-s5	1013806	A	ACCCCCC	ACCCCC	FRAME_SHIFT	HIGH	NONE	cgc/	R11	94.98%	varscan:gatk:samtools	96.94%:100.0%:94.98%	NA:242:219	96.94	94.98%	LJ00_04630	MSMEG_0933	mshA	WP_011727296.1	Rv0486	mshA	0.759	437	102	0	8	432	42	9.679999999999999e-219	673
ohrR-s6	522540	G	G	GC	FRAME_SHIFT	HIGH	NONE	cca/ccCa	P4P?	100.0%	varscan:gatk	81.82%:100.0%	NA:569	81.82	81.82%	LJ00_02225	MSMEG_0448	ohrR_1	WP_011726951.1	NA	NA	NA	NA	NA	NA	NA	NA	NA	NA	NA
ohrR-s6	1013806	A	ACCCCCC	ACCCCC	FRAME_SHIFT	HIGH	NONE	cgc/	R11	92.98%	varscan:gatk:samtools	95.02%:99.69%:92.98%	NA:345:247	99.69	92.98%	LJ00_04630	MSMEG_0933	mshA	WP_011727296.1	Rv0486	mshA	0.759	437	102	0	8	432	42	9.679999999999999e-219	673
ohrR-s6	1411152	C	C	G	INTERGENIC	MODIFIER	NONE	NA	NA	53.33%	varscan:gatk	15.91%:53.33%	NA:79	53.33	15.91%	NA	NA	NA	NA	NA	NA	NA	NA	NA	NA	NA	NA	NA	NA	NA
ohrR-s6	6443120	G	G	C	NON_SYNONYMOUS_CODING	MODERATE	MISSENSE	cGc/cCc	R352P	60.0%	varscan:gatk	35.9%:60.0%	NA:76	60	35.9%	LJ00_31565	MSMEG_6386	MSMEG_6386	WP_014878631.1	Rv3792	aftA	0.685	611	192	0	8	617	29	1.54e-282	868
ohrR-s7	522540	G	G	GC	FRAME_SHIFT	HIGH	NONE	cca/ccCa	P4P?	99.79%	varscan:gatk	84.58%:99.79%	NA:525	99.79	84.58%	LJ00_02225	MSMEG_0448	ohrR_1	WP_011726951.1	NA	NA	NA	NA	NA	NA	NA	NA	NA	NA	NA
ohrR-s7	1013806	A	ACCCCCC	ACCCCC	FRAME_SHIFT	HIGH	NONE	cgc/	R11	95.02%	varscan:gatk:samtools	96.56%:100.0%:95.02%	NA:338:245	96.56	95.02%	LJ00_04630	MSMEG_0933	mshA	WP_011727296.1	Rv0486	mshA	0.759	437	102	0	8	432	42	9.679999999999999e-219	673
ohrR-s8	522540	G	G	GC	FRAME_SHIFT	HIGH	NONE	cca/ccCa	P4P?	99.84%	varscan:gatk	82.96%:99.84%	NA:677	99.84	82.96%	LJ00_02225	MSMEG_0448	ohrR_1	WP_011726951.1	NA	NA	NA	NA	NA	NA	NA	NA	NA	NA	NA
ohrR-s8	1014421	A	ACCCCC	ACCCCCC	FRAME_SHIFT	HIGH	NONE	ggt/Cggt	G216R?	83.27%	varscan:gatk:samtools	85.44%:99.43%:83.27%	NA:388:248	99.43	83.27%	LJ00_04630	MSMEG_0933	mshA	WP_011727296.1	Rv0486	mshA	0.759	437	102	0	8	432	42	9.679999999999999e-219	673
ohrR-s9	522540	G	G	GC	FRAME_SHIFT	HIGH	NONE	cca/ccCa	P4P?	99.75%	varscan:gatk	83.2%:99.75%	NA:437	99.75	83.2%	LJ00_02225	MSMEG_0448	ohrR_1	WP_011726951.1	NA	NA	NA	NA	NA	NA	NA	NA	NA	NA	NA
ohrR-s9	1013806	A	ACCCCCC	ACCCCCCC	FRAME_SHIFT	HIGH	NONE	cgc/cCgc	R11P?	87.4%	varscan:gatk:samtools	89.26%:100.0%:87.4%	NA:317:249	89.26	87.4%	LJ00_04630	MSMEG_0933	mshA	WP_011727296.1	Rv0486	mshA	0.759	437	102	0	8	432	42	9.679999999999999e-219	673
ohrR-s9	6336575	G	G	C	INTERGENIC	MODIFIER	NONE	NA	NA	68.97%	varscan:gatk	46.15%:68.97%	NA:37	68.97	46.15%	NA	NA	NA	NA	NA	NA	NA	NA	NA	NA	NA	NA	NA	NA	NA
wt-L1	3684230	C	C	G	NON_SYNONYMOUS_CODING	MODERATE	MISSENSE	atC/atG	I65M	100.0%	varscan:gatk:samtools	100%:100.0%:100.0%	NA:351:249	100	100.0%	LJ00_18005	MSMEG_3621	ndh	WP_003895076.1	Rv1854c	ndh	0.818	453	82	0	4	456	7	4.8899999999999984e-247	756
wt-L2	3684174	C	C	T	NON_SYNONYMOUS_CODING	MODERATE	MISSENSE	Ctc/Ttc	L47F	100.0%	varscan:gatk:samtools	99.74%:99.57%:100.0%	NA:483:249	99.74	100.0%	LJ00_18005	MSMEG_3621	ndh	WP_003895076.1	Rv1854c	ndh	0.818	453	82	0	4	456	7	4.8899999999999984e-247	756
wt-L3	3684464	G	G	C	NON_SYNONYMOUS_CODING	MODERATE	MISSENSE	gaG/gaC	E143D	99.56%	varscan:gatk:samtools	100%:99.65%:99.56%	NA:292:236	99.65	99.56%	LJ00_18005	MSMEG_3621	ndh	WP_003895076.1	Rv1854c	ndh	0.818	453	82	0	4	456	7	4.8899999999999984e-247	756
wt-L4	3684426	T	T	A	NON_SYNONYMOUS_CODING	MODERATE	MISSENSE	Ttc/Atc	F131I	99.02%	varscan:gatk:samtools	100%:99.19%:99.02%	NA:253:224	99.19	99.02%	LJ00_18005	MSMEG_3621	ndh	WP_003895076.1	Rv1854c	ndh	0.818	453	82	0	4	456	7	4.8899999999999984e-247	756
wt-L5	3684399	T	T	C	NON_SYNONYMOUS_CODING	MODERATE	MISSENSE	Tac/Cac	Y122H	100.0%	varscan:gatk:samtools	100%:100.0%:100.0%	NA:288:246	100	100.0%	LJ00_18005	MSMEG_3621	ndh	WP_003895076.1	Rv1854c	ndh	0.818	453	82	0	4	456	7	4.8899999999999984e-247	756
wt-L6	3048568	A	A	G	NON_SYNONYMOUS_CODING	MODERATE	MISSENSE	cAg/cGg	Q27R	100.0%	varscan:gatk:samtools	100%:100.0%:100.0%	NA:276:245	100	100.0%	LJ00_14845	MSMEG_2983	MSMEG_2983	WP_003894363.1	NA	NA	NA	NA	NA	NA	NA	NA	NA	NA	NA
wt-L6	3684375	A	A	T	NON_SYNONYMOUS_CODING	MODERATE	MISSENSE	Atc/Ttc	I114F	99.56%	varscan:gatk:samtools	99.65%:99.68%:99.56%	NA:319:248	99.68	99.56%	LJ00_18005	MSMEG_3621	ndh	WP_003895076.1	Rv1854c	ndh	0.818	453	82	0	4	456	7	4.8899999999999984e-247	756
wt-L6	5556921	G	G	C	NON_SYNONYMOUS_CODING	MODERATE	MISSENSE	aaG/aaC	K555N	99.49%	varscan:gatk:samtools	100%:99.57%:99.49%	NA:249:207	99.57	99.49%	LJ00_27050	MSMEG_5473	gabP_2	WP_011730559.1	Rv0522	gabP	0.662	432	145	0	18	449	1	1.36e-179	569
wt-L6	5710983	C	C	T	NON_SYNONYMOUS_CODING	MODERATE	MISSENSE	Ggc/Agc	G210S	99.58%	varscan:gatk:samtools	99.71%:99.53%:99.58%	NA:467:246	99.71	99.58%	LJ00_27820	MSMEG_5626	luxA_1	WP_011730665.1	NA	NA	NA	NA	NA	NA	NA	NA	NA	NA	NA
wt-L6	6082442	G	G	A	STOP_GAINED	HIGH	NONSENSE	tgG/tgA	W241*	100.0%	varscan:gatk:samtools	100%:100.0%:100.0%	NA:448:246	100	100.0%	LJ00_29750	MSMEG_6017	aspB	WP_014878528.1	Rv3565	aspB	0.805	385	75	0	1	385	1	4.5999999999999997e-212	651
wt-L7	4351714	C	CGGGGG	CGGGGGG	FRAME_SHIFT	HIGH	NONE	acc/aCcc	T189T?	83.88%	varscan:gatk:samtools	82.86%:97.51%:83.88%	NA:262:244	97.51	83.88%	LJ00_21155	MSMEG_4268	ctaC	WP_003895662.1	Rv2200c	ctaC	0.758	335	81	0	4	338	26	2.4199999999999997e-179	554
wt-L7	4741620	T	TCCCC	TCCCCC	FRAME_SHIFT	HIGH	NONE	cgg/cGgg	R178R?	84.68%	varscan:gatk:samtools	84.27%:96.69%:84.68%	NA:292:241	96.69	84.68%	LJ00_23020	MSMEG_4654	gpr_2	WP_011729988.1	NA	NA	NA	NA	NA	NA	NA	NA	NA	NA	NA
wt-L7	1223923	G	G	A	NON_SYNONYMOUS_CODING	MODERATE	MISSENSE	Ggc/Agc	G20S	98.28%	varscan:gatk:samtools	98.69%:98.83%:98.28%	NA:524:237	98.83	98.28%	LJ00_05775	MSMEG_1160	ssuB_5	WP_011727461.1	NA	NA	NA	NA	NA	NA	NA	NA	NA	NA	NA
wt-L7	6336555	C	C	G	INTERGENIC	MODIFIER	NONE	NA	NA	71.43%	varscan:gatk	38.89%:71.43%	NA:46	71.43	38.89%	NA	NA	NA	NA	NA	NA	NA	NA	NA	NA	NA	NA	NA	NA	NA
wt-L8	4351714	C	CGGGGG	CGGGGGG	FRAME_SHIFT	HIGH	NONE	acc/aCcc	T189T?	86.64%	varscan:gatk:samtools	82.7%:99.31%:86.64%	NA:313:248	99.31	86.64%	LJ00_21155	MSMEG_4268	ctaC	WP_003895662.1	Rv2200c	ctaC	0.758	335	81	0	4	338	26	2.4199999999999997e-179	554
wt-L8	5290157	G	G	A	NON_SYNONYMOUS_CODING	MODERATE	MISSENSE	cGc/cAc	R4H	100.0%	varscan:gatk:samtools	100%:100.0%:100.0%	NA:362:241	100	100.0%	LJ00_25675	MSMEG_5192	yhdN_4	WP_003896593.1	NA	NA	NA	NA	NA	NA	NA	NA	NA	NA	NA
wt-L9	4320885	C	C	T	INTERGENIC	MODIFIER	NONE	NA	NA	100.0%	varscan:gatk:samtools	100%:99.47%:100.0%	NA:199:188	99.47	100.0%	NA	NA	NA	NA	NA	NA	NA	NA	NA	NA	NA	NA	NA	NA	NA
wt-L9	4346807	C	C	A	STOP_GAINED	HIGH	NONSENSE	tgC/tgA	C348*	99.16%	varscan:gatk:samtools	99.32%:99.39%:99.16%	NA:340:249	99.39	99.16%	LJ00_21130	MSMEG_4262	aioB	WP_029104375.1	Rv2195	qcrA	0.787	396	84	0	5	400	31	1.03e-219	674
wt-L9	6336575	G	G	C	INTERGENIC	MODIFIER	NONE	NA	NA	66.67%	varscan:gatk	54.55%:66.67%	NA:32	66.67	54.55%	NA	NA	NA	NA	NA	NA	NA	NA	NA	NA	NA	NA	NA	NA	NA
wt-s1	3684230	C	C	G	NON_SYNONYMOUS_CODING	MODERATE	MISSENSE	atC/atG	I65M	100.0%	varscan:gatk:samtools	100%:100.0%:100.0%	NA:414:250	100	100.0%	LJ00_18005	MSMEG_3621	ndh	WP_003895076.1	Rv1854c	ndh	0.818	453	82	0	4	456	7	4.8899999999999984e-247	756
wt-s10	6168571	A	A	C	NON_SYNONYMOUS_CODING	MODERATE	MISSENSE	aTc/aGc	I79S	99.15%	varscan:gatk:samtools	99.36%:99.44%:99.15%	NA:373:243	99.44	99.15%	LJ00_30190	MSMEG_6105	ftsH	WP_003897506.1	Rv3610c	ftsH	0.834	760	124	0	1	749	1	0	1284
wt-s11	4350210	T	TGTGGTGGTGGTG	TGTGGTGGTG	CODON_DELETION	MODERATE	NONE	atcacc/atc	IT141I	89.91%	varscan:gatk:samtools	90.43%:100.0%:89.91%	NA:111:109	90.43	89.91%	LJ00_21145	MSMEG_4265	mmpS3	WP_011729687.1	Rv2198c	mmpS3	0.626	299	111	0	1	297	1	1.1e-113	362
wt-s11	5944812	C	C	A	NON_SYNONYMOUS_CODING	MODERATE	MISSENSE	Cac/Aac	H103N	99.5%	varscan:gatk:samtools	99.5%:99.56%:99.5%	NA:231:210	99.56	99.5%	LJ00_29090	MSMEG_5882	cutM_2	WP_011730865.1	NA	NA	NA	NA	NA	NA	NA	NA	NA	NA	NA
wt-s12	3684489	T	T	G	NON_SYNONYMOUS_CODING	MODERATE	MISSENSE	Ttc/Gtc	F152V	99.47%	varscan:gatk:samtools	99.54%:99.57%:99.47%	NA:237:199	99.57	99.47%	LJ00_18005	MSMEG_3621	ndh	WP_003895076.1	Rv1854c	ndh	0.818	453	82	0	4	456	7	4.8899999999999984e-247	756
wt-s12	4846717	A	A	C	NON_SYNONYMOUS_CODING	MODERATE	MISSENSE	tTc/tGc	F363C	100.0%	varscan:gatk:samtools	100%:100.0%:100.0%	NA:312:250	100	100.0%	LJ00_23475	MSMEG_4745	ldtB	WP_223496011.1	Rv2518c	ldtB	0.71	383	111	0	1	383	24	7.05e-198	610
wt-s12	5918274	C	C	T	NON_SYNONYMOUS_CODING	MODERATE	MISSENSE	tCg/tTg	S238L	100.0%	varscan:gatk:samtools	99.22%:100.0%:100.0%	NA:167:166	99.22	100.0%	LJ00_28935	MSMEG_5851	MSMEG_5851	WP_011730845.1	Rv0774c	NA	0.71	300	85	0	1	295	2	2.81e-138	433
wt-s12	6049846	A	A	G	START_LOST	HIGH	MISSENSE	aTg/aCg	M1T	99.57%	varscan:gatk:samtools	99.72%:99.75%:99.57%	NA:410:247	99.75	99.57%	LJ00_29585	MSMEG_5984	MSMEG_5984	WP_228025559.1	NA	NA	NA	NA	NA	NA	NA	NA	NA	NA	NA
wt-s2	3684043	A	A	G	NON_SYNONYMOUS_CODING	MODERATE	MISSENSE	cAt/cGt	H3R	100.0%	varscan:gatk:samtools	99.67%:99.42%:100.0%	NA:363:238	99.67	100.0%	LJ00_18005	MSMEG_3621	ndh	WP_003895076.1	Rv1854c	ndh	0.818	453	82	0	4	456	7	4.8899999999999984e-247	756
wt-s3	3684948	G	G	A	NON_SYNONYMOUS_CODING	MODERATE	MISSENSE	Gac/Aac	D305N	100.0%	varscan:gatk:samtools	100%:100.0%:100.0%	NA:193:177	100	100.0%	LJ00_18005	MSMEG_3621	ndh	WP_003895076.1	Rv1854c	ndh	0.818	453	82	0	4	456	7	4.8899999999999984e-247	756
wt-s4	3684429	G	G	A	NON_SYNONYMOUS_CODING	MODERATE	MISSENSE	Gca/Aca	A132T	59.02%	varscan:gatk	58.96%:59.02%	NA:253	59.02	58.96%	LJ00_18005	MSMEG_3621	ndh	WP_003895076.1	Rv1854c	ndh	0.818	453	82	0	4	456	7	4.8899999999999984e-247	756
wt-s5	3685150	G	G	C	NON_SYNONYMOUS_CODING	MODERATE	MISSENSE	cGg/cCg	R372P	82.76%	varscan:gatk:samtools	83.27%:83.33%:82.76%	NA:317:227	83.33	82.76%	LJ00_18005	MSMEG_3621	ndh	WP_003895076.1	Rv1854c	ndh	0.818	453	82	0	4	456	7	4.8899999999999984e-247	756
wt-s6	6167305	T	T	C	NON_SYNONYMOUS_CODING	MODERATE	MISSENSE	gAc/gGc	D501G	100.0%	varscan:gatk:samtools	100%:100.0%:100.0%	NA:363:248	100	100.0%	LJ00_30190	MSMEG_6105	ftsH	WP_003897506.1	Rv3610c	ftsH	0.834	760	124	0	1	749	1	0	1284
wt-s7	6167305	T	T	C	NON_SYNONYMOUS_CODING	MODERATE	MISSENSE	gAc/gGc	D501G	100.0%	varscan:gatk:samtools	100%:100.0%:100.0%	NA:335:250	100	100.0%	LJ00_30190	MSMEG_6105	ftsH	WP_003897506.1	Rv3610c	ftsH	0.834	760	124	0	1	749	1	0	1284
wt-s8	886321	A	AGGGGGGGG	AGGGGGGGGG	INTERGENIC	MODIFIER	NONE	NA	NA	86.57%	varscan:gatk:samtools	80.11%:98.58%:86.57%	NA:220:228	98.58	86.57%	NA	NA	NA	NA	NA	NA	NA	NA	NA	NA	NA	NA	NA	NA	NA
wt-s8	3684249	A	A	T	NON_SYNONYMOUS_CODING	MODERATE	MISSENSE	Atc/Ttc	I72F	100.0%	varscan:gatk:samtools	100%:100.0%:100.0%	NA:352:248	100	100.0%	LJ00_18005	MSMEG_3621	ndh	WP_003895076.1	Rv1854c	ndh	0.818	453	82	0	4	456	7	4.8899999999999984e-247	756
wt-s9	1449710	G	G	C	NON_SYNONYMOUS_CODING	MODERATE	MISSENSE	Cgt/Ggt	R162G	100.0%	varscan:gatk:samtools	100%:100.0%:100.0%	NA:335:245	100	100.0%	LJ00_06765	MSMEG_1357	siwR	WP_011727620.1	NA	NA	NA	NA	NA	NA	NA	NA	NA	NA	NA
wt-s9	3685252	C	C	T	NON_SYNONYMOUS_CODING	MODERATE	MISSENSE	aCg/aTg	T406M	100.0%	varscan:gatk:samtools	100%:100.0%:100.0%	NA:228:193	100	100.0%	LJ00_18005	MSMEG_3621	ndh	WP_003895076.1	Rv1854c	ndh	0.818	453	82	0	4	456	7	4.8899999999999984e-247	756
wt-s9	5825813	C	C	A	INTERGENIC	MODIFIER	NONE	NA	NA	100.0%	varscan:gatk:samtools	100%:100.0%:100.0%	NA:356:249	100	100.0%	NA	NA	NA	NA	NA	NA	NA	NA	NA	NA	NA	NA	NA	NA	NA
